# Tumor SETDB1 expression predicts worse overall survival for bladder cancer patients

**DOI:** 10.64898/2026.10.23.761403

**Authors:** Sarah Athans, Meegan Young, Han Yu, Bhavisha Doshi, Ellen Karasik, Shuhei Ueshima, Jia Fang, Anna Woloszynska

## Abstract

Aberrant activity of histone methyltransferases promotes tumorigenesis across multiple cancer types, making this class of enzymes attractive therapeutic targets. The histone methyltransferase SETDB1 is frequently amplified in bladder cancer and has been implicated in chemotherapy resistance. We examine whether SETDB1 protein expression is associated with overall survival and tumor characteristics in bladder cancer. To assess SETDB1 protein expression in patients, we performed immunohistochemistry in tissue microarrays (TMAs) containing 350 bladder cancer cases with well-annotated clinical information. Digital image analysis was used to quantify SETDB1 protein expression to produce a SETDB1 H-score, from which patients were categorized as SETDB1-high or SETDB1-low. Using these categories, we compared tumor characteristics, clinical outcomes, and gene expression profiles between SETDB1-high and SETDB1-low patients. Patients with high SETDB1 expression (n=143) had significantly shorter overall survival compared to SETDB1-low (n=125) patients (median survival months: SETDB1-high, 30.09; SETDB1-low, 87.85; p = 0.0006), and SETDB1 expression was independently associated with overall survival upon multivariate cox regression analysis (HR = 1.93, 95% CI = 1.08 - 3.45, p = 0.026). SETDB1-high patients were more likely to present with squamous (35% vs 20%, p = 0.026) and sarcomatoid (11% vs 3.6%, p=0.049) differentiation features, which are associated with poorer prognosis. Exploratory analyses identified transcriptional differences associated with SETDB1 expression, providing rationale for further exploration of the mechanisms by which SETDB1 may promote bladder cancer.
