## Supplementary material for "Tumor SETDB1 expression predicts worse overall survival for bladder cancer patients": Table S1

### Sheet: Table S1. SETDB1 High vs Low Di
gene_symbol	baseMean	log2FoldChange, SETDB1 High vs. Low	lfcSE	stat	pvalue	padj
IRX1	22.573	29.825	3.472	-8.591	8.64e-18	2.32e-13
TLR8-AS1	12.043	27.774	4.886	-5.684	1.31e-08	0.000117
BCAR4	19.899	18.739	3.769	-4.972	6.64e-07	0.00127104
SPRR2A	828.133	9.109	1.64	-5.555	2.77e-08	0.000186
TCN1	1615.43	9.018	1.828	-4.933	8.08e-07	0.00136795
DSG3	15963.9	8.285	1.537	-5.391	7.02e-08	0.000346
DSC3	16414.3	8.243	1.542	-5.345	9.04e-08	0.000346
OLFM4	4890.47	7.962	1.978	-4.025	5.69e-05	0.0268289
SERPINB13	1559.34	7.432	1.458	-5.097	3.45e-07	0.000841
ATP13A5	16.991	7.361	1.831	-4.019	5.84e-05	0.0269747
KLK13	84.946	7.272	1.804	-4.031	5.56e-05	0.0268289
BARX2	420.559	7.193	1.234	-5.829	5.57e-09	7.47e-05
KRT5	37412.9	7.165	1.428	-5.018	5.23e-07	0.00109484
TGM5	54.274	6.827	1.276	-5.351	8.74e-08	0.000346
CLCA2	5048.49	6.786	1.495	-4.538	5.67e-06	0.00584235
KRT1	581.123	6.495	1.614	-4.025	5.71e-05	0.0268289
KLK11	256.804	6.481	1.366	-4.746	2.08e-06	0.00278683
SCEL	1334.98	6.408	1.225	-5.23	1.7e-07	0.000568
AC022596.6	1322.48	6.362	1.396	-4.556	5.22e-06	0.00559352
SLC6A14	723.682	6.278	1.44	-4.36	1.3e-05	0.0102413
RP11-411K7.1	54.402	6.151	1.362	-4.515	6.34e-06	0.00628881
DEFB1	242.395	6.082	1.466	-4.149	3.34e-05	0.0194578
GABRR1	89.559	6.08	1.212	-5.015	5.31e-07	0.00109484
TMPRSS11E	1341.57	6.026	1.169	-5.156	2.53e-07	0.000752
SERPINB7	147.599	5.962	1.286	-4.636	3.55e-06	0.00413446
CTB-113P19.4	113.101	5.827	1.305	-4.464	8.04e-06	0.00718681
SBSN	1142.61	5.614	1.346	-4.171	3.04e-05	0.0184674
PPP2R2C	347.946	5.442	1.281	-4.249	2.15e-05	0.0144093
KRT6B	23650.4	5.434	1.338	-4.062	4.86e-05	0.0255408
PPP4R4	260.819	5.254	1.377	-3.814	0.000137	0.0497386
MSLN	320.178	5.25	1.222	-4.296	1.74e-05	0.0133343
ALDH3A1	643.146	5.249	1.235	-4.249	2.14e-05	0.0144093
GBP6	1219	5.2	1.098	-4.736	2.18e-06	0.00278765
CYP4F3	438.735	5.197	1.218	-4.268	1.98e-05	0.0140585
ABCA12	928.917	5.035	1.197	-4.205	2.62e-05	0.0170952
FAT2	9454.1	4.837	1.199	-4.036	5.44e-05	0.0268289
RP11-554I8.2	17.741	4.778	1.226	-3.898	9.7e-05	0.0407332
KRT42P	71.231	4.74	1.242	-3.817	0.000135	0.0497386
KRT16	5717.56	4.72	1.032	-4.573	4.81e-06	0.00536871
IL20RB	971.255	4.704	1.067	-4.411	1.03e-05	0.00862875
COL17A1	3025.69	4.637	1.207	-3.841	0.000123	0.047088
LRAT	74.561	4.637	1.168	-3.969	7.21e-05	0.0327429
KLK10	453.147	4.51	1.024	-4.403	1.07e-05	0.0086677
SLPI	3446.22	4.444	0.907	-4.897	9.72e-07	0.00153245
PRODH	214.532	4.432	0.928	-4.774	1.81e-06	0.0025476
LINC00942	18.502	4.247	1.114	-3.813	0.000137	0.0497386
SPINK5	1376.91	4.06	0.875	-4.639	3.49e-06	0.00413446
BTBD11	785.01	3.215	0.715	-4.493	7.02e-06	0.00648896
PCDHB8	313.284	2.781	0.713	-3.897	9.73e-05	0.0407332
IRX3	376.999	2.708	0.655	-4.135	3.55e-05	0.0202341
SLC9A3R1	1333.3	2.392	0.586	-4.081	4.49e-05	0.0245737
WDR91	1158.16	2.042	0.532	-3.837	0.000125	0.047088
FRMD8	1713.88	1.835	0.438	-4.189	2.8e-05	0.0178471
FAM3C	3962.97	1.457	0.373	-3.909	9.26e-05	0.0407013
CTA-445C9.14	112.395	-1.691	0.438	3.857	0.000115	0.0452288
REPS2	934.218	-1.744	0.451	3.865	0.000111	0.0449097
RP11-365O16.1	764.7	-1.837	0.476	3.862	0.000112	0.0449097
SLC2A8	433.133	-2.499	0.597	4.183	2.88e-05	0.0179389
OXTR	215.295	-3.292	0.813	4.05	5.11e-05	0.026354
SCN5A	180.339	-3.553	0.926	3.838	0.000124	0.047088
UGT2B17	100.584	-3.683	0.951	3.873	0.000108	0.0443795
PNCK	494.887	-4.009	0.936	4.283	1.84e-05	0.0137016
SOWAHA	90.685	-4.012	0.891	4.503	6.69e-06	0.00640278
RND2	72.989	-4.046	1.005	4.025	5.69e-05	0.0268289
MAGEA11	56.088	-4.192	0.941	4.455	8.39e-06	0.00725735
CBS	1348.22	-4.602	0.933	4.931	8.17e-07	0.00136795
ZNF556	49.502	-5.185	1.216	4.266	1.99e-05	0.0140585
OGDHL	170.075	-5.205	1.02	5.101	3.37e-07	0.000841
PNMT	99.381	-5.321	1.358	3.92	8.87e-05	0.0396211
VTRNA2-1	16.115	-5.489	1.35	4.067	4.77e-05	0.0255408
INA	710.956	-5.773	1.386	4.166	3.1e-05	0.0184674
UPK3A	403.765	-6.404	1.55	4.13	3.62e-05	0.0202341
KISS1	108.747	-8.097	1.684	4.809	1.52e-06	0.00225666
CRH	163.479	-8.527	2.184	3.905	9.43e-05	0.0407332
